# Multi-omic analysis of CIC’s functional networks reveals novel interaction partners and a potential role in mitotic fidelity

**DOI:** 10.1101/533323

**Authors:** Yuka Takemon, Véronique G. LeBlanc, Jungeun Song, Susanna Y. Chan, Stephen Dongsoo Lee, Diane L. Trinh, Shiekh Tanveer Ahmad, William R. Brothers, Richard D. Corbett, Alessia Gagliardi, Annie Moradian, J Gregory Cairncross, Stephen Yip, Samuel A.J.R. Aparicio, Jennifer A. Chan, Christopher S. Hughes, Gregg B. Morin, Sharon M. Gorski, Suganthi Chittaranjan, Marco A. Marra

## Abstract

*CIC* encodes a transcriptional repressor and MAPK signalling effector that is inactivated by loss-of-function mutations in several cancer types, consistent with a role as a tumour suppressor. Here, we used bioinformatic, genomic, and proteomic approaches to investigate CIC’s interaction networks. We observed both previously identified and novel candidate interactions between CIC and SWI/SNF complex members, and also observed novel interactions between CIC and cell cycle regulators and RNA processing factors. We found that CIC loss is associated with an increased frequency of mitotic defects in human cell lines and an *in vivo* mouse model and with dysregulated expression of mitotic regulators. We also observed aberrant splicing in CIC-deficient cell lines predominantly at 3’ and 5’ untranslated regions of genes, including genes involved in MAPK signalling, DNA repair, and cell cycle regulation. Our study thus characterises the complexity of CIC’s functional network and describes the effect of its loss on cell cycle regulation, mitotic integrity, and transcriptional splicing, thereby expanding our understanding of CIC’s potential roles in cancers. In addition, our work exemplifies how multi-omic, network-based analyses can be used to uncover novel insights into the interconnected functions of pleiotropic genes/proteins across cellular contexts.

**Simple summary:** Capicua (*CIC*) is a gene that is frequently mutated in several cancer types, including stomach cancers and certain subtypes of brain tumours and sarcomas. CIC, the protein encoded by the *CIC* gene, has been shown to play a multitude of roles in both normal and cancer cell functions; however, most studies exploring these roles focus on a single aspect of CIC function and may therefore overlook complex interconnected activities in which CIC is involved. In this study, we have used multiple complementary approaches to obtain a broader view of CIC’s complex functional networks. We observed novel interactions (genetic or physical) between CIC and genes/proteins involved in various aspects of cellular function, including regulation of cell division and processing of RNA molecules. Altogether, our work characterises the complexity of CIC’s functional network and expands our understanding of its potential roles in cancer.
