## Supplementary Table S9 for "Multi-omic analysis of CIC’s functional networks reveals novel interaction partners and a potential role in mitotic fidelity"

### Sheet: Sheet1
Supplemental Table S9: High-confidence CIC ChIP peaks identified in Lee et al. (2021). Genomic coordinates refer to the GRCh37 (hg19) assembly. Peaks were identified using MACS2. Fold-enrichment: read count fold-change between CIC ChIP and matched input. Peaks were annotated using ChIP-seeker, and the nearest gene is indicated. Peaks that overlap with peaks identified by Weissmann et al. (2018) (…
rank	chromosome	peak start	peak end	log10(MACS2 q-value)	fold-enrichment	summit position	distance to TSS	feature annotation	gene	overlaps with Weissmann dataset peak
1	1	27718653	27719403	2404.67	20.7823	27717986	0	Promoter	GPR3	yes
2	3	185825182	185827244	1984.55	11.5062	185824534	0	Promoter	ETV5	yes
3	11	69257994	69258635	1122.07	15.117	69257327	196372	Intergenic	MYEOV	yes
4	8	29208023	29208912	1084.4	14.3387	29207564	0	Promoter	DUSP4	yes
5	13	87602854	87603166	865.039	17.0812	87602021	667829	Intergenic	MIR4500	no
6	7	157253956	157255357	726.739	16.4256	157253200	50041	Intergenic	DNAJB6	no
7	17	41623429	41624300	693.965	18.3446	41622822	0	Promoter	ETV4	yes
8	5	141703905	141705956	516.121	6.42073	141703558	0	Promoter	SPRY4	yes
9	5	180875889	180876396	451.226	9.69518	180875157	81601	Intergenic	OR4F16	no
10	20	30191762	30192411	443.967	10.1121	30191121	-675	Promoter	ID1	yes
11	1	45265662	45266320	406.226	6.30778	45265031	0	Promoter	PLK3	yes
12	18	75795746	75796189	387.868	29.0171	75794953	833738	Intergenic	GALR1	no
13	2	1217305	1218534	356.801	85.4801	1217365	-159461	Intron	TPO	no
14	19	13905575	13906255	331.577	9.84958	13904934	-19	Promoter	ZSWIM4	yes
15	17	36956021	36956673	271.452	7.00024	36955351	0	Promoter	PIP4K2B	yes
16	1	53791832	53792421	225.639	6.33486	53791106	650	Promoter	LRP8	yes
17	15	75871470	75871861	222.403	7.44634	75870724	0	Promoter	PTPN9	yes
18	17	79885506	79885864	213.217	5.24322	79884644	0	Promoter	MAFG	yes
19	15	86439488	86440729	184.96	16.1025	86438663	-101299	Intergenic	KLHL25	no
20	11	69453128	69454345	156.861	5.24789	69453129	-1528	Promoter	CCND1	yes
21	3	54433591	54434282	155.285	4.83881	54432957	202193	Intron	CACNA2D3	no
22	10	368743	369264	148.93	5.98659	368034	46643	Intron	DIP2C	no
23	11	65667584	65668145	141.081	4.61499	65666880	0	Promoter	FOSL1	yes
24	14	77735557	77736139	133.99	17.5182	77735054	1516	Promoter	NGB	no
25	22	34792391	34792728	132.468	26.0725	34791645	-473807	Intergenic	LARGE1	no
26	11	67981061	67981542	127.153	4.38865	67980351	0	Promoter	KMT5B	no
27	20	34562936	34563423	120.448	7.40066	34562282	6407	Intron	CNBD2	no
28	8	86567412	86569379	115.367	2.83678	86567361	0	Promoter	REXO1L2P	no
29	8	145180520	145180976	102.539	5.19664	145179760	-11696	Intergenic	HGH1	no
30	14	75745201	75746019	100.831	4.33704	75744489	0	Promoter	FOS	yes
31	X	53935317	53935893	100.329	15.9703	53934405	105103	Intergenic	PHF8	no
32	9	99381934	99382294	98.6557	5.79769	99381047	0	Promoter	CDC14B	yes
33	8	86803867	86804939	98.6522	2.82465	86803374	-14561	Intron	REXO1L1P	no
34	22	38597867	38598237	98.5561	4.52079	38597055	0	Promoter	MAFF	yes
35	19	48453271	48453719	96.9757	3.00106	48452568	0	Promoter	SNAR-C3	no
36	8	86788551	86789860	94.2468	3.06673	86788076	0	Promoter	REXO1L1P	no
37	8	86758010	86759300	93.9585	2.92716	86757535	-249	Promoter	REXO1L2P	no
38	10	99035512	99036033	92.9134	5.32654	99034772	-5065	Intron	ARHGAP19	no
39	12	122289628	122289926	92.4419	21.283	122288749	6843	Intron	HPD	no
40	11	57435176	57435606	91.7107	3.16787	57434389	0	Promoter	ZDHHC5	yes
41	2	65657655	65658855	87.8571	3.32206	65657509	801	Promoter	SPRED2	yes
42	6	468994	469609	85.8652	37.6609	468097	71938	Intergenic	IRF4	no
43	11	11268014	11268598	83.005	19.6608	11267274	106306	Intergenic	CSNK2A3	no
44	11	69065787	69066570	82.9947	7.96009	69065219	4165	Intron	MYEOV	no
45	14	57031242	57031530	82.3695	16.1085	57030384	-14808	Intergenic	TMEM260	no
46	2	239197511	239198122	80.2436	4.30212	239196727	-304	Promoter	PER2	yes
47	8	86815303	86817381	76.7421	2.63509	86815271	22790	Exon	REXO1L1P	no
48	8	86746940	86748277	73.3988	2.75651	86746762	9484	Intron	REXO1L2P	no
49	2	91776065	91776613	71.1455	3.32662	91775307	71362	Intergenic	LOC654342	no
50	8	58118369	58119243	70.9183	6.0498	58117722	-12405	Intergenic	LINC01606	no
51	17	77437797	77438510	67.8778	17.6604	77437331	-17595	Intron	RBFOX3	no
52	19	50636873	50637377	67.022	3.75616	50636095	0	Promoter	SNAR-B2	no
53	1	16482364	16482743	64.6084	4.43515	16481494	0	Promoter	EPHA2	yes
54	10	62703285	62704667	63.5763	2.87902	62703141	0	Promoter	RHOBTB1	yes
55	1	16862880	16863466	61.8123	5.19844	16862139	-11943	3' UTR	MIR3675	no
56	1	145043635	145044220	61.7534	3.84015	145042907	-3643	Intron	PDE4DIP	no
57	8	58124251	58125072	60.1145	4.46446	58123651	-6576	Intergenic	LINC01606	no
58	13	66981970	66982584	58.9498	6.78474	66981246	-416717	Exon	PCDH9-AS2	no
59	1	100817566	100818537	58.5408	3.80066	100816816	0	Promoter	CDC14A	yes
60	4	132663690	132664972	56.1387	2.70713	132663377	-1405498	Intergenic	PCDH10	no
61	1	205270355	205270834	55.9363	5.87096	205269585	7026	Intergenic	NUAK2	yes
62	19	48458658	48459151	55.591	6.72542	48457952	0	Promoter	SNAR-C2	no
63	22	45723898	45724255	55.3256	3.14672	45722964	-1270	Promoter	FAM118A	no
64	8	86776624	86777710	54.3272	2.62716	86775928	11596	Intron	REXO1L1P	no
65	16	83986500	83987717	50.953	3.81395	83985733	0	Promoter	OSGIN1	yes
66	10	112257454	112257732	47.4252	3.45148	112256637	0	Promoter	DUSP5	yes
67	12	122185207	122186415	46.2322	3.20576	122184474	34549	Exon	TMEM120B	no
68	4	190767226	190768204	46.1707	3.24312	190766771	-93770	Intergenic	FRG1	no
69	X	147045049	147045497	46.0176	8.69728	147044246	-17352	Intergenic	FMR1NB	no
70	19	46151551	46151873	44.9767	6.67987	46150812	-2776	Intergenic	EML2	no
71	2	202897713	202898477	44.5654	4.96563	202897384	-833	Promoter	FZD7	yes
72	19	17797414	17797903	44.0941	6.32041	17796605	1147	Promoter	UNC13A	yes
73	18	15165058	15165501	43.9537	4.41191	15164260	160417	Intergenic	LOC644669	no
74	2	3184183	3185113	42.0917	2.66914	3183887	138332	Intergenic	TSSC1	no
75	2	65662929	65663919	41.6566	3.35541	65662733	-3273	Exon	SPRED2	yes
76	3	77817934	77818824	41.6116	6.17097	77817408	180032	Intergenic	ROBO2	no
77	10	64367948	64368507	41.0291	5.00614	64367307	-34995	Intron	ZNF365	no
78	3	127141372	127142135	40.7144	5.69765	127140836	157145	Intergenic	TPRA1	no
79	21	40114966	40115282	40.5892	16.7854	40114177	8899	Intron	LINC00114	no
80	1	32083639	32084112	40.5152	3.87063	32082878	338	Promoter	HCRTR1	yes
81	10	64564371	64564652	39.944	3.04506	64563551	0	Promoter	ADO	yes
82	16	32489651	32490258	39.761	5.31171	32488905	-188349	Intergenic	LOC390705	no
83	7	65037507	65037998	39.5003	6.86339	65036702	-74779	Intergenic	INTS4P2	no
84	10	106544513	106544993	39.4949	5.12237	106543787	143654	Intron	SORCS3	no
85	10	63425242	63425807	39.14	5.57796	63424508	2523	Intron	C10orf107	no
86	9	115823524	115824240	38.6667	3.02542	115822862	-4528	Intergenic	ZFP37	no
87	5	69194728	69198929	38.1422	6.29553	69195311	-122143	5' UTR	SERF1A	no
88	6	34211974	34212925	38.0765	4.45695	34211146	3460	3' UTR	HMGA1	no
89	7	158995277	158996348	38.0705	5.46054	158994974	-57628	Intergenic	VIPR2	no
90	18	22613463	22613819	38.0079	19.6251	22612557	318395	Intergenic	ZNF521	no
91	1	82882024	82882325	37.917	7.65581	82881213	446026	Intergenic	ADGRL2	no
92	8	123269395	123269977	37.9119	6.57732	123268741	-523924	Intergenic	ZHX2	no
93	3	170105432	170105812	37.8495	10.5158	170104595	28021	Intron	SKIL	no
94	11	113569900	113570554	37.3741	9.69282	113568976	6514	5' UTR	TMPRSS5	no
95	21	36260820	36261192	37.2137	4.13194	36259986	0	Promoter	RUNX1	yes
96	17	67210244	67210832	37.1702	7.09057	67209516	160	Promoter	ABCA10	no
97	5	39070242	39070687	37.0637	5.0379	39069500	3814	Intron	RICTOR	no
98	1	16945223	16945736	37.0024	2.96045	16944460	-5123	Exon	NBPF1	no
99	1	150753790	150754562	36.9885	3.05397	150753078	-15357	Intergenic	CTSS	no
100	2	1801429	1802144	36.8383	3.35382	1800820	44514	Intron	MYT1L	no
101	17	36348250	36349125	36.7994	7.57432	36347785	0	Promoter	TBC1D3	no
102	5	1760935	1761941	36.4572	6.37918	1760241	38015	Intergenic	MRPL36	no
103	10	122409806	122410403	36.2113	5.97827	122409047	146715	Intergenic	PLPP4	no
104	17	29421698	29422017	36.21	3.83026	29420851	0	Promoter	NF1	yes
105	12	19493073	19493556	35.9655	4.58705	19492318	17621	Intron	PLEKHA5	no
106	1	120787861	120788493	35.4955	8.20187	120787268	-50512	Intergenic	FAM72B	no
107	19	16145607	16147222	35.4502	5.10247	16145021	677	Promoter	LINC00905	no
108	7	23211262	23211813	35.4502	6.94816	23210495	-9633	Intron	NUPL2	no
109	17	30412121	30412698	35.4361	6.80023	30411372	44766	Intergenic	SH3GL1P1	no
110	16	81607606	81608225	35.3877	7.4424	81606878	-35687	Intron	CMIP	no
111	3	129096916	129097624	35.3862	7.61415	129096279	18567	Intergenic	SNORA7B	no
112	20	3240594	3241126	34.7602	7.5561	3239895	-20707	Exon	SLC4A11	no
113	20	24913847	24914455	34.7051	8.71695	24913068	-15411	Intergenic	CST7	no
114	15	102299848	102302220	34.5787	2.87687	102299274	-35203	Exon	TARSL2	no
115	10	95123520	95124048	34.4849	8.08027	95122782	17105	Exon	MYOF	no
116	22	47254851	47256796	34.3192	9.83649	47254255	85027	Intron	TBC1D22A	no
117	3	98290107	98290676	34.3164	8.60579	98289371	21779	Intergenic	CPOX	no
118	5	27912990	27913565	34.2951	7.48406	27912274	440591	Intergenic	LINC01021	no
119	2	78928613	78929064	34.2667	9.68446	78927847	-323748	Intergenic	REG3G	no
120	5	250412	251771	34.2667	9.49311	249718	-19965	Exon	PDCD6	no
121	8	118106842	118107554	34.205	5.33031	118106231	-39783	Intron	SLC30A8	no
122	8	56601874	56602527	34.1188	5.88901	56601179	73060	Intergenic	TMEM68	no
123	5	68926942	68931869	34.0237	5.75487	68929625	0	Promoter	NA	no
124	20	60459353	60460013	33.8124	4.87001	60458701	68705	Intron	MIR1257	no
125	8	58119906	58120631	33.7227	3.70032	58119285	-11017	Intergenic	LINC01606	no
126	1	234953439	234954070	33.6367	15.083	234952854	93650	Intergenic	LINC01132	no
127	2	91763820	91764368	33.3627	4.33645	91763066	83607	Intergenic	LOC654342	no
128	16	86156112	86156781	33.192	7.1341	86155415	-163256	Intergenic	LOC146513	no
129	10	444792	445393	33.1276	5.18929	444078	14657	Exon	DIP2C	no
130	3	187516577	187517161	32.9738	7.06805	187515910	-53064	Intergenic	BCL6	no
131	10	126248966	126249581	32.8746	6.29428	126248298	-44189	Intron	LHPP	no
132	10	72083479	72084624	32.754	3.79368	72083106	-40029	Exon	NPFFR1	no
133	1	145026661	145027216	32.5888	6.45448	145025946	12776	Intron	PDE4DIP	no
134	4	6998130	6998591	32.5156	8.50375	6997405	-2221	Exon	TBC1D14	no
135	4	65765685	65766192	32.452	4.06617	65764951	104026	Intergenic	LOC401134	no
136	1	120838940	120839373	32.3956	5.22308	120838148	0	Promoter	FAM72B	no
137	2	9933866	9934482	32.3864	9.61426	9933186	-49089	Intergenic	TAF1B	no
138	20	56797357	56797924	32.2886	5.52539	56796702	23384	Intergenic	PPP4R1L	no
139	1	186248895	186249478	32.2177	5.45892	186248181	-15927	Intron	PRG4	no
140	16	85159595	85160706	32.1982	3.32455	85159474	-10050	Intergenic	LOC400548	no
141	12	662413	663440	32.0797	5.25563	661768	714	Promoter	B4GALNT3	no
142	12	3775321	3775741	31.9267	11.5141	3774518	7017	Intron	CRACR2A	no
143	20	60226213	60226812	31.9076	4.90147	60225546	51396	Intron	CDH4	no
144	1	152186058	152186846	31.891	2.91805	152185406	9826	Exon	HRNR	no
145	20	37140364	37140775	31.6868	3.27702	37139571	2644	Intron	RALGAPB	no
146	1	206138400	206138879	31.6082	4.47858	206137652	-32	Promoter	FAM72A	no
147	17	57118089	57118574	31.5982	4.79028	57117275	65692	Intron	TRIM37	no
148	3	106539547	106540222	31.5962	6.44256	106538791	419263	Intergenic	LINC00882	no
149	5	69207158	69207626	31.5443	2.6749	69206328	-113446	Intron	SERF1A	no
150	1	161860225	161860944	31.5319	6.63122	161859549	94078	Intron	OLFML2B	no
