## Supplementary Table S10 for "Multi-omic analysis of CIC’s functional networks reveals novel interaction partners and a potential role in mitotic fidelity"

### Sheet: Sheet 1
Supplemental Table S10: CIC ChIP peaks identified in mESCs. Genomic coordinates refer to the GRCh37 (hg19) assembly. Peaks were identified using MACS2 using data from Weissmann et al. (2018). Fold-enrichment: read count fold-change between CIC ChIP and matched IgG input. Peaks were annotated using ChIP-seeker, and the nearest gene is indicated. Overlaps with other SWI/SNF peaks (identified using …
MACS2 results								ChIPseeker annotations				overlaps with other ChIP-seq peak sets				HGNC symbol	Gene orthologue has ChIP-seq peak in NHA cells
peak	chromosome	start	end	score	signalValue	-log10 p-value	-log10 q-value	annotation	distance to TSS	ENSEMBL ID	Gene symbol	ARID1A	BRD4	BRD9	SMARCA4
1	chr1	59481895	59482166	259	14.8637	31.9775	25.9728	Promoter (<=1kb)	-258	ENSMUSG00000041075	Fzd7	no	yes	yes	yes	FZD7	yes
2	chr1	62767734	62767902	112	9.36174	16.8143	11.2546	Intron (ENSMUST00000075144.11/18187, intron 10 of 15)	64032	ENSMUSG00000025969	Nrp2	yes	yes	no	yes	NRP2	no
3	chr1	89931071	89931304	62	7.17558	11.6302	6.27814	Promoter (<=1kb)	0	ENSMUSG00000034486	Gbx2	no	yes	yes	yes	GBX2	no
4	chr1	91459440	91459567	104	8.84214	15.9576	10.4194	Promoter (<=1kb)	-116	ENSMUSG00000055866	Per2	no	yes	yes	yes	PER2	yes
5	chr1	92180199	92180394	97	8.67178	15.2429	9.74201	Promoter (<=1kb)	0	ENSMUSG00000026313	Hdac4	no	yes	no	yes	HDAC4	no
6	chr10	70520285	70520522	85	8.20066	14.0574	8.59486	Intron (ENSMUST00000105436.8/71721, intron 6 of 14)	72298	ENSMUSG00000037747	Phyhipl	no	no	no	no	PHYHIPL	no
7	chr10	80139065	80139241	100	8.86472	15.5609	10.0345	Promoter (<=1kb)	0	ENSMUSG00000035640	Cbarp	no	yes	yes	yes	CBARP	no
8	chr10	80149231	80149373	92	8.35091	14.7162	9.22318	Promoter (<=1kb)	119	ENSMUSG00000035621	Midn	no	yes	yes	yes	MIDN	no
9	chr10	80149500	80149717	86	8.24083	14.1234	8.65664	Promoter (<=1kb)	-169	ENSMUSG00000035621	Midn	no	yes	yes	yes	MIDN	no
10	chr10	80159741	80159890	76	7.82181	13.0489	7.61315	Distal Intergenic	-6095	ENSMUSG00000045193	Cirbp	no	yes	yes	yes	CIRBP	no
11	chr10	99262942	99263310	463	17.5733	52.7594	46.3638	Promoter (<=1kb)	0	ENSMUSG00000019960	Dusp6	yes	yes	yes	yes	DUSP6	no
12	chr10	126957881	126958083	112	7.92523	16.7803	11.2225	Promoter (<=1kb)	0	ENSMUSG00000112035	Gm30539	no	yes	yes	yes		no
13	chr11	19925298	19925566	133	7.52624	18.9378	13.3089	Promoter (<=1kb)	856	ENSMUSG00000045671	Spred2	no	yes	yes	yes	SPRED2	yes
14	chr11	59505527	59505671	53	6.76125	10.6196	5.32668	Promoter (<=1kb)	0	ENSMUSG00000072893	4933439C10Rik	no	yes	no	yes		no
15	chr11	79339450	79339634	243	13.4891	30.3041	24.3371	Promoter (<=1kb)	-59	ENSMUSG00000020716	Nf1	no	yes	yes	yes	NF1	yes
16	chr11	88087108	88087222	92	8.35091	14.7162	9.22318	Distal Intergenic	-10836	ENSMUSG00000018378	2210416O15Rik	no	yes	no	yes		no
17	chr11	97745259	97745487	257	13.1659	31.7005	25.7046	Promoter (<=1kb)	362	ENSMUSG00000098919	Mir8102	no	yes	yes	yes		no
18	chr11	101772452	101772899	1237	34.4575	130.864	123.799	Promoter (<=1kb)	-271	ENSMUSG00000017724	Etv4	yes	yes	yes	yes	ETV4	yes
19	chr11	101785136	101785751	1313	45.6162	138.566	131.395	Promoter (<=1kb)	0	ENSMUSG00000017724	Etv4	no	yes	yes	yes	ETV4	yes
20	chr11	103132911	103133050	88	8.34326	14.2918	8.80818	Promoter (<=1kb)	-264	ENSMUSG00000043372	Hexim2	yes	yes	yes	yes	HEXIM2	no
21	chr11	107310646	107310800	44	5.76782	9.70179	4.44587	Intron (ENSMUST00000040380.12/71795, intron 3 of 7)	26726	ENSMUSG00000040430	Pitpnc1	no	yes	no	yes	PITPNC1	no
22	chr11	120633513	120633717	133	7.52624	18.9378	13.3089	Promoter (<=1kb)	0	ENSMUSG00000051510	Mafg	no	yes	yes	yes	MAFG	yes
23	chr12	38778405	38778780	234	14.0793	29.428	23.477	Promoter (<=1kb)	-600	ENSMUSG00000004151	Etv1	no	yes	yes	yes	ETV1	no
24	chr12	38780665	38780803	92	8.35091	14.7162	9.22318	Promoter (<=1kb)	-45	ENSMUSG00000004151	Etv1	no	no	no	yes	ETV1	no
25	chr12	105224924	105225135	53	6.7789	10.6483	5.33327	Promoter (2-3kb)	-2131	ENSMUSG00000041359	Tcl1	yes	yes	no	yes	TCL1A	no
26	chr13	42052867	42053019	76	7.82181	13.0489	7.61315	Promoter (<=1kb)	463	ENSMUSG00000021366	Hivep1	no	yes	no	yes	HIVEP1	no
27	chr13	51569331	51569526	91	7.23608	14.6313	9.14302	Promoter (<=1kb)	0	ENSMUSG00000021448	Shc3	no	no	no	yes	SHC3	no
28	chr13	54687671	54687777	98	8.19611	15.3486	9.83582	Promoter (<=1kb)	-17	ENSMUSG00000034928	Rnf44	no	yes	yes	yes	RNF44	no
29	chr13	56115492	56115591	27	5.40353	7.84444	2.72861	Intron (ENSMUST00000016081.12/26914, intron 2 of 8)	19234	ENSMUSG00000015937	Macroh2a1	no	no	no	yes	MACROH2A1	no
30	chr13	64274906	64275102	112	7.92523	16.7803	11.2225	Promoter (<=1kb)	0	ENSMUSG00000033102	Cdc14b	no	yes	no	yes	CDC14B	yes
31	chr13	66244020	66244168	238	11.7156	29.7779	23.818	Distal Intergenic	124473	ENSMUSG00000095909	Zfp997	no	yes	yes	yes		no
32	chr14	120803835	120803998	74	7.68812	12.8299	7.41799	Distal Intergenic	-107226	ENSMUSG00000030662	Ipo5	no	no	no	yes	IPO5	no
33	chr15	6707975	6708237	67	7.2346	12.0914	6.71001	Promoter (<=1kb)	-142	ENSMUSG00000050310	Rictor	no	yes	yes	yes	RICTOR	yes
34	chr15	12543854	12544033	207	12.772	26.6423	20.7604	Intron (ENSMUST00000075317.11/68070, intron 1 of 23)	5245	ENSMUSG00000022197	Pdzd2	no	no	no	no	PDZD2	no
35	chr15	38518401	38518553	86	7.98174	14.1123	8.64607	Promoter (<=1kb)	-180	ENSMUSG00000037458	Azin1	no	yes	yes	yes	AZIN1	no
36	chr15	79347299	79347669	349	17.9389	41.1784	34.9811	Promoter (<=1kb)	0	ENSMUSG00000042622	Maff	no	yes	no	yes	MAFF	yes
37	chr15	82147061	82147193	88	8.34326	14.2918	8.80818	Promoter (<=1kb)	0	ENSMUSG00000022463	Srebf2	no	yes	yes	yes	SREBF2	no
38	chr15	83595124	83595297	47	6.38599	10.0128	4.74922	Promoter (<=1kb)	0	ENSMUSG00000016757	Ttll12	no	yes	yes	yes	TTLL12	no
39	chr15	98881522	98881750	135	10.2508	19.2149	13.5684	Promoter (<=1kb)	-42	ENSMUSG00000023755	Rhebl1	no	yes	yes	yes	RHEBL1	no
40	chr15	102920908	102921007	110	9.22575	16.5894	11.0368	Promoter (<=1kb)	-96	ENSMUSG00000001655	Hoxc13	yes	yes	yes	yes	HOXC13	no
41	chr16	22428926	22429153	379	13.2358	44.1835	37.9452	Intron (ENSMUST00000079601.12/104156, intron 5 of 12)	7361	ENSMUSG00000013089	Etv5	yes	yes	yes	yes	ETV5	yes
42	chr16	22438300	22438893	2057	50.308	214.122	205.727	Promoter (<=1kb)	677	ENSMUSG00000013089	Etv5	yes	yes	yes	yes	ETV5	yes
43	chr16	22439553	22440085	354	13.7155	41.6385	35.4347	Promoter (<=1kb)	0	ENSMUSG00000013089	Etv5	no	yes	yes	yes	ETV5	yes
44	chr16	90299837	90299952	52	6.51559	10.562	5.27474	Distal Intergenic	-15334	ENSMUSG00000022983	Scaf4	yes	no	no	yes	SCAF4	no
45	chr16	93829542	93829701	52	5.85778	10.5819	5.28998	Promoter (2-3kb)	-2420	ENSMUSG00000039456	Morc3	no	yes	no	yes	MORC3	no
46	chr16	97766748	97766931	237	13.8829	29.7068	23.7521	Promoter (2-3kb)	-2961	ENSMUSG00000005251	Ripk4	no	no	no	no	RIPK4	no
47	chr17	14301820	14302016	164	11.472	22.2521	16.4864	Intron (ENSMUST00000024660.8/64074, intron 1 of 12)	22261	ENSMUSG00000023886	Smoc2	yes	no	no	yes	SMOC2	no
48	chr17	29464294	29464418	64	7.30035	11.8338	6.45507	Intron (ENSMUST00000234231.1/ENSMUST00000234231.1, intron 1 of 3)	-26335	ENSMUSG00000024014	Pim1	yes	yes	yes	yes	PIM1	no
49	chr17	72604685	72604990	334	17.4264	39.6122	33.4428	Promoter (<=1kb)	-58	ENSMUSG00000055471	Alk	no	no	yes	yes	ALK	no
50	chr18	38601164	38601664	1535	51.5052	160.99	153.504	Promoter (<=1kb)	0	ENSMUSG00000024427	Spry4	yes	yes	yes	yes	SPRY4	yes
51	chr19	53529076	53529201	85	8.20066	14.0574	8.59486	Promoter (<=1kb)	0	ENSMUSG00000034765	Dusp5	no	yes	yes	yes	DUSP5	yes
52	chr19	55491751	55491913	110	9.22575	16.5894	11.0368	Intron (ENSMUST00000225529.1/53611, intron 5 of 7)	110737	ENSMUSG00000024983	Vti1a	yes	yes	no	yes	VTI1A	no
53	chr2	25372242	25372359	100	8.86472	15.5609	10.0345	Promoter (<=1kb)	0	ENSMUSG00000026955	Sapcd2	no	no	no	yes	SAPCD2	no
54	chr2	52804457	52804609	62	6.20235	11.5606	6.22527	Distal Intergenic	-53251	ENSMUSG00000036053	Fmnl2	yes	yes	no	yes	FMNL2	no
55	chr2	84715284	84715424	163	11.3864	22.1091	16.3564	Promoter (<=1kb)	-104	ENSMUSG00000034075	Zdhhc5	no	yes	yes	yes	ZDHHC5	yes
56	chr2	94157864	94158028	93	7.87621	14.818	9.32216	Promoter (<=1kb)	0	ENSMUSG00000027195	Hsd17b12	no	yes	no	yes	HSD17B12	no
57	chr2	117122876	117123317	162	8.30482	22.0496	16.2974	Promoter (1-2kb)	1238	ENSMUSG00000027351	Spred1	no	no	no	yes	SPRED1	no
58	chr2	131352814	131353003	134	9.8598	19.0627	13.4256	Promoter (<=1kb)	0	ENSMUSG00000048911	Rnf24	yes	yes	yes	yes	RNF24	no
59	chr2	150657377	150657661	178	11.9934	23.6519	17.8415	Intron (ENSMUST00000028944.3/68738, intron 2 of 13)	-9833	ENSMUSG00000087406	E130215H24Rik	yes	yes	no	yes		no
60	chr2	152735087	152735316	365	18.4515	42.7568	36.5342	Promoter (<=1kb)	-935	ENSMUSG00000042745	Id1	no	yes	no	yes	ID1	yes
61	chr2	158787346	158787466	77	7.18138	13.2215	7.78319	Distal Intergenic	5938	ENSMUSG00000027654	Fam83d	no	no	no	no	FAM83D	no
62	chr2	165809929	165810097	65	6.90199	11.9387	6.55822	Intron (ENSMUST00000109266.10/228880, intron 13 of 21)	40743	ENSMUSG00000017897	Eya2	yes	yes	yes	yes	EYA2	no
63	chr2	173083739	173083944	221	13.2632	28.059	22.1431	Distal Intergenic	-26891	ENSMUSG00000087382	Ctcflos	no	yes	yes	yes		no
64	chr3	94658835	94658934	65	6.90199	11.9387	6.55822	Promoter (<=1kb)	0	ENSMUSG00000005968	Tuft1	no	yes	yes	yes	TUFT1	no
65	chr3	107630692	107630823	85	8.20066	14.0574	8.59486	Promoter (<=1kb)	871	ENSMUSG00000014601	Strip1	no	no	no	yes	STRIP1	no
66	chr3	116424192	116424392	62	7.17558	11.6302	6.27814	Promoter (<=1kb)	-160	ENSMUSG00000033502	Cdc14a	no	yes	yes	yes	CDC14A	yes
67	chr3	130709692	130709800	76	7.82181	13.0489	7.61315	Promoter (<=1kb)	-248	ENSMUSG00000041084	Ostc	no	yes	no	yes	OSTC	no
68	chr3	138528019	138528118	62	7.17558	11.6302	6.27814	Promoter (<=1kb)	723	ENSMUSG00000028156	Eif4e	no	no	no	yes	EIF4E	no
69	chr3	145651380	145651568	151	10.9505	20.8716	15.1537	Promoter (1-2kb)	-1399	ENSMUSG00000028195	Ccn1	yes	yes	yes	yes	CCN1	no
70	chr4	107803607	107803876	188	12.301	24.7119	18.8831	Promoter (<=1kb)	739	ENSMUSG00000028613	Lrp8	no	yes	no	yes	LRP8	yes
71	chr4	117133747	117134115	355	18.2509	41.7068	35.5002	Promoter (<=1kb)	0	ENSMUSG00000028680	Plk3	no	yes	yes	yes	PLK3	yes
72	chr4	124708970	124709180	26	4.82405	7.79881	2.68833	Distal Intergenic	-5596	ENSMUSG00000028902	Sf3a3	yes	yes	yes	yes	SF3A3	no
73	chr4	130138539	130138755	166	9.64811	22.4621	16.6896	Promoter (<=1kb)	0	ENSMUSG00000028778	Hcrtr1	no	no	no	yes	HCRTR1	yes
74	chr4	133212548	133212835	493	22.1054	55.8321	49.391	Promoter (<=1kb)	-12	ENSMUSG00000049649	Gpr3	no	yes	no	yes	GPR3	yes
75	chr4	137470420	137470569	178	11.9934	23.6519	17.8415	Promoter (1-2kb)	1617	ENSMUSG00000028763	Hspg2	yes	yes	yes	yes	HSPG2	no
76	chr4	141301119	141301323	477	20.6833	54.2225	47.7974	Promoter (<=1kb)	0	ENSMUSG00000006445	Epha2	no	yes	yes	yes	EPHA2	yes
77	chr5	53023843	53024160	511	23.1773	57.6548	51.1985	Distal Intergenic	-13921	ENSMUSG00000029188	Slc34a2	yes	yes	yes	yes	SLC34A2	no
78	chr5	53555665	53555836	35	5.16863	8.69948	3.51307	Promoter (<=1kb)	0	ENSMUSG00000039191	Rbpj	yes	yes	yes	yes	RBPJ	no
79	chr5	53590125	53590262	175	11.7884	23.3092	17.5159	Promoter (<=1kb)	0	ENSMUSG00000039191	Rbpj	no	yes	yes	yes	RBPJ	no
80	chr5	113359030	113359131	26	4.82405	7.79881	2.68833	Promoter (1-2kb)	1736	ENSMUSG00000053873	Aym1	no	yes	no	yes		no
81	chr5	120612869	120613097	335	17.5118	39.7565	33.5863	Promoter (<=1kb)	-30	ENSMUSG00000029599	Ddx54	no	yes	no	yes	DDX54	no
82	chr5	137029999	137030343	304	16.4013	36.5179	30.4122	Promoter (<=1kb)	0	ENSMUSG00000037428	Vgf	no	yes	yes	yes	VGF	no
83	chr5	142817820	142817990	81	6.89151	13.5864	8.14043	Promoter (<=1kb)	-158	ENSMUSG00000039477	Tnrc18	no	yes	yes	yes	TNRC18	no
84	chr5	144990053	144990345	259	14.8637	31.9775	25.9728	Intron (ENSMUST00000110673.7/381686, intron 11 of 13)	14334	ENSMUSG00000038770	Kpna7	no	no	no	no	KPNA7	no
85	chr6	65034740	65034934	178	11.9934	23.6519	17.8415	Distal Intergenic	-7649	ENSMUSG00000029920	Smarcad1	no	yes	no	yes	SMARCAD1	no
86	chr6	127266215	127266316	64	7.30035	11.8338	6.45507	Distal Intergenic	41651	ENSMUSG00000107153	Gm38404	no	no	no	no		no
87	chr6	134416813	134416912	50	6.59966	10.3576	5.09118	Promoter (2-3kb)	2348	ENSMUSG00000030200	Bcl2l14	yes	no	no	yes	BCL2L14	no
88	chr7	25268306	25268548	154	10.8071	21.1454	15.4203	Promoter (<=1kb)	0	ENSMUSG00000005442	Cic	no	yes	yes	yes	CIC	no
89	chr7	27361427	27361640	155	9.30353	21.2931	15.5604	Exon (ENSMUST00000108362.7/80297, exon 15 of 18)	-4008	ENSMUSG00000089832	Shkbp1	no	yes	yes	yes	SHKBP1	no
90	chr7	29168461	29168667	30	5.63796	8.21828	3.0794	Promoter (<=1kb)	0	ENSMUSG00000037239	Spred3	no	no	no	yes	SPRED3	no
91	chr7	29168895	29169034	112	9.38617	16.8547	11.2806	Promoter (<=1kb)	-248	ENSMUSG00000037239	Spred3	no	yes	no	yes	SPRED3	no
92	chr7	80911324	80911446	100	8.86472	15.5609	10.0345	Exon (ENSMUST00000207577.1/ENSMUST00000207577.1, exon 1 of 1)	4884	ENSMUSG00000025724	Sec11a	no	no	no	yes	SEC11A	no
93	chr7	133760063	133760212	21	4.15241	7.19561	2.13995	Promoter (<=1kb)	57	ENSMUSG00000030986	Dhx32	yes	yes	yes	yes	DHX32	no
94	chr7	144941346	144941513	138	10.4291	19.5112	13.8448	Promoter (1-2kb)	-1421	ENSMUSG00000070348	Ccnd1	no	yes	yes	yes	CCND1	yes
95	chr7	145030841	145031118	310	15.9635	37.1438	31.0239	Distal Intergenic	-90916	ENSMUSG00000070348	Ccnd1	no	yes	no	yes	CCND1	yes
96	chr7	145110676	145110818	161	11.2759	21.9249	16.1744	Distal Intergenic	96364	ENSMUSG00000109305	Smim38	no	yes	no	yes	SMIM38	no
97	chr8	10946207	10946516	184	7.90967	24.276	18.458	Intron (ENSMUST00000208843.1/ENSMUST00000208843.1, intron 1 of 1)	-17511	ENSMUSG00000038917	3930402G23Rik	no	yes	no	yes		no
98	chr8	34806945	34807366	805	31.7776	87.2554	80.5823	Promoter (<=1kb)	0	ENSMUSG00000031530	Dusp4	no	yes	no	yes	DUSP4	yes
99	chr8	43320744	43321061	144	8.95896	20.1398	14.4604	Distal Intergenic	-13764	ENSMUSG00000051176	Zfp42	yes	yes	yes	yes	ZFP42	no
100	chr8	71670624	71670864	293	15.3582	35.4359	29.3592	Promoter (<=1kb)	872	ENSMUSG00000034799	Unc13a	no	yes	yes	yes	UNC13A	yes
101	chr8	84237154	84237463	492	18.2625	55.6418	49.2055	Promoter (<=1kb)	-99	ENSMUSG00000035671	Zswim4	no	yes	yes	yes	ZSWIM4	yes
102	chr8	110721278	110721401	35	5.16863	8.69948	3.51307	Promoter (<=1kb)	-75	ENSMUSG00000033763	Mtss2	no	no	yes	yes	MTSS2	no
103	chr9	43210150	43210311	97	8.7132	15.3111	9.79968	Promoter (<=1kb)	58	ENSMUSG00000032015	Pou2f3	no	yes	no	yes	POU2F3	no
104	chr9	45502066	45502285	128	9.8246	18.5093	12.8824	Intron (ENSMUST00000217335.1/114873, intron 5 of 5)	-70336	ENSMUSG00000097074	4833428L15Rik	yes	yes	no	yes		no
105	chr9	56947592	56947754	178	11.9934	23.6519	17.8415	Distal Intergenic	-3124	ENSMUSG00000055334	Snupn	no	no	yes	yes	SNUPN	no
106	chr9	56994895	56995119	239	13.6159	29.8829	23.9188	Promoter (<=1kb)	0	ENSMUSG00000032290	Ptpn9	no	yes	yes	yes	PTPN9	yes
107	chr9	77849359	77849498	85	8.20066	14.0574	8.59486	Distal Intergenic	-67866	ENSMUSG00000032349	Elovl5	no	no	no	yes	ELOVL5	no
108	chr9	97111173	97111283	45	6.03924	9.79357	4.53492	Promoter (<=1kb)	-16	ENSMUSG00000032449	Slc25a36	no	yes	yes	yes	SLC25A36	no
