## Supplementary Table S12 for "Multi-omic analysis of CIC’s functional networks reveals novel interaction partners and a potential role in mitotic fidelity"

### Sheet: Sheet1
Supplemental Table S12: Phase-specific genes identified by Whitfield et al. (2002) used to score and assign cell cycle phase. Gene names from the original study are shown, as well as updated gene names and Ensembl gene IDs.
Gene name	Gene name (Whitfield et al.)	phase	Ensembl gene ID
ADGB	C6orf103	G2	ENSG00000118492
ADGRG6	GPR126	G2	ENSG00000112414
ALKBH1	ALKBH1	G2	ENSG00000100601
ANLN	ANLN	G2	ENSG00000011426
AP3D1	AP3D1	G2	ENSG00000065000
ARHGAP11B	ARHGAP11B	G2	ENSG00000187951
ARHGAP19	ARHGAP19	G2	ENSG00000213390
ARHGEF39	C9orf100	G2	ENSG00000137135
ARL4A	ARL4A	G2	ENSG00000122644
ARMC1	ARMC1	G2	ENSG00000104442
ASXL1	ASXL1	G2	ENSG00000171456
ATL2	ATL2	G2	ENSG00000119787
AURKB	AURKB	G2	ENSG00000178999
BCLAF1	BCLAF1	G2	ENSG00000029363
BORA	BORA	G2	ENSG00000136122
BRD8	BRD8	G2	ENSG00000112983
BTNL9	BTNL9	G2	ENSG00000165810
BUB3	BUB3	G2	ENSG00000154473
C2orf69	C2orf69	G2	ENSG00000178074
C5orf49	C5orf49	G2	ENSG00000215217
CASP3	CASP3	G2	ENSG00000164305
CBX5	CBX5	G2	ENSG00000094916
CCDC107	CCDC107	G2	ENSG00000159884
CCNA2	CCNA2	G2	ENSG00000145386
CCNF	CCNF	G2	ENSG00000162063
CDC16	CDC16	G2	ENSG00000130177
CDC25C	CDC25C	G2	ENSG00000158402
CDC42EP4	CDC42EP4	G2	ENSG00000179604
CDCA2	CDCA2	G2	ENSG00000184661
CDCA3	CDCA3	G2	ENSG00000111665
CDCA8	CDCA8	G2	ENSG00000134690
CDK1	CDK1	G2	ENSG00000170312
CDKL5	CDKL5	G2	ENSG00000008086
CDKN1B	CDKN1B	G2	ENSG00000111276
CDKN2C	CDKN2C	G2	ENSG00000123080
CDR2	CDR2	G2	ENSG00000140743
CENPL	CENPL	G2	ENSG00000120334
CEP350	CEP350	G2	ENSG00000135837
CFD	CFD	G2	ENSG00000197766
CFLAR	CFLAR	G2	ENSG00000003402
CHEK2	CHEK2	G2	ENSG00000183765
CIITA	CIITA	G2	ENSG00000179583
CIP2A	KIAA1524	G2	ENSG00000163507
CKAP2	CKAP2	G2	ENSG00000136108
CKAP2L	CKAP2L	G2	ENSG00000169607
CXCL14	CXCL14	G2	ENSG00000145824
CYB5R2	CYB5R2	G2	ENSG00000166394
CYTH2	CYTH2	G2	ENSG00000105443
DCAF7	DCAF7	G2	ENSG00000136485
DET1	DET1	G2	ENSG00000140543
DHX8	DHX8	G2	ENSG00000067596
DNAJB1	DNAJB1	G2	ENSG00000132002
EBI3	EBI3	G2	ENSG00000105246
EMP1	EMP1	G2	ENSG00000134531
ENTPD5	ENTPD5	G2	ENSG00000187097
ESPL1	ESPL1	G2	ENSG00000135476
FADD	FADD	G2	ENSG00000168040
FAM110A	FAM110A	G2	ENSG00000125898
FAM72B	FAM72B	G2	ENSG00000188610
FAM83D	FAM83D	G2	ENSG00000101447
FAN1	FAN1	G2	ENSG00000198690
FANCD2	FANCD2	G2	ENSG00000144554
FZR1	FZR1	G2	ENSG00000105325
G2E3	G2E3	G2	ENSG00000092140
GABPB1	GABPB1	G2	ENSG00000104064
GAS1	GAS1	G2	ENSG00000180447
GAS2L3	GAS2L3	G2	ENSG00000139354
H2AFX	H2AFX	G2	ENSG00000188486
HAUS8	HAUS8	G2	ENSG00000131351
HINT3	HINT3	G2	ENSG00000111911
HIPK2	HIPK2	G2	ENSG00000064393
HIST3H2A	HIST3H2A	G2	ENSG00000181218
HJURP	HJURP	G2	ENSG00000123485
HLA-DRA	HLA-DRA	G2	ENSG00000206308
HMGB2	HMGB2	G2	ENSG00000164104
HP1BP3	HP1BP3	G2	ENSG00000127483
HSPA2	HSPA2	G2	ENSG00000126803
IFNAR1	IFNAR1	G2	ENSG00000142166
IQGAP3	IQGAP3	G2	ENSG00000183856
JPT1	HN1	G2	ENSG00000189159
KATNA1	KATNA1	G2	ENSG00000186625
KATNBL1	C15orf29	G2	ENSG00000134152
KBTBD2	KBTBD2	G2	ENSG00000170852
KCTD9	KCTD9	G2	ENSG00000104756
KDM4A	KDM4A	G2	ENSG00000066135
KIF11	KIF11	G2	ENSG00000138160
KIF20B	KIF20B	G2	ENSG00000138182
KIF22	KIF22	G2	ENSG00000079616
KIF23	KIF23	G2	ENSG00000137807
KIF5B	KIF5B	G2	ENSG00000170759
KIFC1	KIFC1	G2	ENSG00000237649
KLF6	KLF6	G2	ENSG00000067082
KPNA2	KPNA2	G2	ENSG00000182481
LBR	LBR	G2	ENSG00000143815
LIX1L	LIX1L	G2	ENSG00000152022
LMNB1	LMNB1	G2	ENSG00000113368
LOC441052	LOC441052	G2
LOC645739	LOC645739	G2
LTBP3	LTBP3	G2	ENSG00000168056
MAD2L1	MAD2L1	G2	ENSG00000164109
MALAT1	MALAT1	G2	ENSG00000251562
MELK	MELK	G2	ENSG00000165304
MEPCE	MEPCE	G2	ENSG00000146834
MET	MET	G2	ENSG00000105976
MGAT2	MGAT2	G2	ENSG00000168282
MID1	MID1	G2	ENSG00000101871
MIS18BP1	MIS18BP1	G2	ENSG00000129534
MND1	MND1	G2	ENSG00000121211
MTCL1	CCDC165	G2	ENSG00000168502
MUC1	MUC1	G2	ENSG00000185499
NBPF10	NBPF10	G2	ENSG00000163386
NCAPD3	NCAPD3	G2	ENSG00000151503
NCAPH	NCAPH	G2	ENSG00000121152
NCOA5	NCOA5	G2	ENSG00000124160
NDC80	NDC80	G2	ENSG00000080986
NEIL3	NEIL3	G2	ENSG00000109674
NFIC	NFIC	G2	ENSG00000141905
NIPBL	NIPBL	G2	ENSG00000164190
NLRP2	NLRP2	G2	ENSG00000022556
NMB	NMB	G2	ENSG00000197696
NNMT	NNMT	G2	ENSG00000166741
NR3C1	NR3C1	G2	ENSG00000113580
NUCKS1	NUCKS1	G2	ENSG00000069275
NUMA1	NUMA1	G2	ENSG00000137497
NUSAP1	NUSAP1	G2	ENSG00000137804
PCED1A	FAM113A	G2	ENSG00000132635
PIF1	PIF1	G2	ENSG00000140451
PKNOX1	PKNOX1	G2	ENSG00000160199
POLQ	POLQ	G2	ENSG00000051341
PPP1R2	PPP1R2	G2	ENSG00000184203
PSMD11	PSMD11	G2	ENSG00000108671
PSRC1	PSRC1	G2	ENSG00000134222
RANGAP1	RANGAP1	G2	ENSG00000100401
RCCD1	RCCD1	G2	ENSG00000166965
RDH11	RDH11	G2	ENSG00000072042
RGS3	RGS3	G2	ENSG00000138835
RHNO1	C12orf32	G2	ENSG00000171792
RIDA	HRSP12	G2	ENSG00000132541
RNF141	RNF141	G2	ENSG00000110315
SAP30	SAP30	G2	ENSG00000164105
SGCD	SGCD	G2	ENSG00000170624
SKA3	SKA3	G2	ENSG00000165480
SMC4	SMC4	G2	ENSG00000113810
SORL1	SORL1	G2	ENSG00000137642
SRGAP2C	SRGAP2P1	G2	ENSG00000171943
STAT1	STAT1	G2	ENSG00000115415
STAT5B	STAT5B	G2	ENSG00000173757
STIL	STIL	G2	ENSG00000123473
STK17B	STK17B	G2	ENSG00000081320
SUCLG2	SUCLG2	G2	ENSG00000172340
SV2B	SV2B	G2	ENSG00000185518
TEDC1	C14orf80	G2	ENSG00000185347
TFAP2A	TFAP2A	G2	ENSG00000137203
TIMP1	TIMP1	G2	ENSG00000102265
TMEM99	TMEM99	G2	ENSG00000167920
TMPO	TMPO	G2	ENSG00000120802
TNPO2	TNPO2	G2	ENSG00000105576
TOP2A	TOP2A	G2	ENSG00000131747
TRAIP	TRAIP	G2	ENSG00000183763
TRIM59	TRIM59	G2	ENSG00000213186
TRIM69	TRIM69	G2	ENSG00000185880
TRMT2A	TRMT2A	G2	ENSG00000099899
TTC38	TTC38	G2	ENSG00000075234
TTF2	TTF2	G2	ENSG00000116830
TUBA1A	TUBA1A	G2	ENSG00000167552
TUBA4A	TUBA4A	G2	ENSG00000127824
TUBB	TUBB	G2	ENSG00000196230
TUBB2A	TUBB2A	G2	ENSG00000137267
TUBB4B	TUBB4B	G2	ENSG00000188229
TUBD1	TUBD1	G2	ENSG00000108423
TYSND1	TYSND1	G2	ENSG00000156521
UACA	UACA	G2	ENSG00000137831
UBE2C	UBE2C	G2	ENSG00000175063
UBXN11	UBXN11	G2	ENSG00000158062
UNC5CL	UNC5CL	G2	ENSG00000124602
VPS25	VPS25	G2	ENSG00000131475
VTA1	VTA1	G2	ENSG00000009844
WDR62	WDR62	G2	ENSG00000075702
WISP1	WISP1	G2	ENSG00000104415
WSB1	WSB1	G2	ENSG00000109046
ZNF587	ZNF587	G2	ENSG00000198466
ZNHIT2	ZNHIT2	G2	ENSG00000174276
ADGRE5	CD97	G2_M	ENSG00000123146
ADH4	ADH4	G2_M	ENSG00000198099
ADM5	C19orf76	G2_M	ENSG00000224420
AFDN	MLLT4	G2_M	ENSG00000130396
AHI1	AHI1	G2_M	ENSG00000135541
AKIRIN2	AKIRIN2	G2_M	ENSG00000135334
ANKRD40	ANKRD40	G2_M	ENSG00000154945
ANLN	ANLN	G2_M	ENSG00000011426
ANP32B	ANP32B	G2_M	ENSG00000136938
ANP32E	ANP32E	G2_M	ENSG00000143401
ARHGAP19	ARHGAP19	G2_M	ENSG00000213390
ARHGDIB	ARHGDIB	G2_M	ENSG00000111348
ARL6IP1	ARL6IP1	G2_M	ENSG00000170540
ASPHD2	ASPHD2	G2_M	ENSG00000128203
ASXL1	ASXL1	G2_M	ENSG00000171456
ATF7IP	ATF7IP	G2_M	ENSG00000171681
ATXN1L	ATXN1L	G2_M	ENSG00000224470
AURKA	AURKA	G2_M	ENSG00000087586
B4GALT1	B4GALT1	G2_M	ENSG00000086062
BIRC2	BIRC2	G2_M	ENSG00000110330
BIRC5	BIRC5	G2_M	ENSG00000089685
BMP2	BMP2	G2_M	ENSG00000125845
BUB1	BUB1	G2_M	ENSG00000169679
C6	C6	G2_M	ENSG00000039537
CADM1	CADM1	G2_M	ENSG00000182985
CCDC88A	CCDC88A	G2_M	ENSG00000115355
CCDC90B	CCDC90B	G2_M	ENSG00000137500
CCNA2	CCNA2	G2_M	ENSG00000145386
CCNB2	CCNB2	G2_M	ENSG00000157456
CCSAP	C1orf96	G2_M	ENSG00000154429
CDC20	CDC20	G2_M	ENSG00000117399
CDC25B	CDC25B	G2_M	ENSG00000101224
CDC27	CDC27	G2_M	ENSG00000004897
CDC42EP1	CDC42EP1	G2_M	ENSG00000128283
CDCA3	CDCA3	G2_M	ENSG00000111665
CDKN2D	CDKN2D	G2_M	ENSG00000129355
CENPA	CENPA	G2_M	ENSG00000115163
CENPE	CENPE	G2_M	ENSG00000138778
CENPF	CENPF	G2_M	ENSG00000117724
CEP55	CEP55	G2_M	ENSG00000138180
CFLAR	CFLAR	G2_M	ENSG00000003402
CIT	CIT	G2_M	ENSG00000122966
CKAP2	CKAP2	G2_M	ENSG00000136108
CKAP5	CKAP5	G2_M	ENSG00000175216
CKS1B	CKS1B	G2_M	ENSG00000173207
CKS2	CKS2	G2_M	ENSG00000123975
CNN2	CNN2	G2_M	ENSG00000064666
CNOT10	CNOT10	G2_M	ENSG00000182973
CNTROB	CNTROB	G2_M	ENSG00000170037
CREBRF	C5orf41	G2_M	ENSG00000164463
CSGALNACT1	CSGALNACT1	G2_M	ENSG00000147408
CTCF	CTCF	G2_M	ENSG00000102974
CTNNA1	CTNNA1	G2_M	ENSG00000044115
CTNND1	CTNND1	G2_M	ENSG00000198561
DEPDC1	DEPDC1	G2_M	ENSG00000024526
DEPDC1B	DEPDC1B	G2_M	ENSG00000035499
DIAPH3	DIAPH3	G2_M	ENSG00000139734
DLGAP5	DLGAP5	G2_M	ENSG00000126787
DNAJA1	DNAJA1	G2_M	ENSG00000086061
DNAJB1	DNAJB1	G2_M	ENSG00000132002
DR1	DR1	G2_M	ENSG00000117505
DUSP4	DUSP4	G2_M	ENSG00000120875
DZIP3	DZIP3	G2_M	ENSG00000198919
E2F5	E2F5	G2_M	ENSG00000133740
ECT2	ECT2	G2_M	ENSG00000114346
ERN2	ERN2	G2_M	ENSG00000134398
FGA	FGA	G2_M	ENSG00000171560
FOXM1	FOXM1	G2_M	ENSG00000111206
FRZB	FRZB	G2_M	ENSG00000162998
FYN	FYN	G2_M	ENSG00000010810
G2E3	G2E3	G2_M	ENSG00000092140
GADD45A	GADD45A	G2_M	ENSG00000116717
GAS2L3	GAS2L3	G2_M	ENSG00000139354
GAS6	GAS6	G2_M	ENSG00000183087
GLI1	GLI1	G2_M	ENSG00000111087
GOT1	GOT1	G2_M	ENSG00000120053
GRK6	GRK6	G2_M	ENSG00000198055
GSE1	KIAA0182	G2_M	ENSG00000131149
GTSE1	GTSE1	G2_M	ENSG00000075218
HCFC1	HCFC1	G2_M	ENSG00000172534
HERPUD2	HERPUD2	G2_M	ENSG00000122557
HMG20B	HMG20B	G2_M	ENSG00000064961
HMGB3	HMGB3	G2_M	ENSG00000029993
HMMR	HMMR	G2_M	ENSG00000072571
HP1BP3	HP1BP3	G2_M	ENSG00000127483
HPS4	HPS4	G2_M	ENSG00000100099
HS2ST1	HS2ST1	G2_M	ENSG00000153936
HSPA13	HSPA13	G2_M	ENSG00000155304
HSPA1L	HSPA1L	G2_M	ENSG00000204390
HSPA8	HSPA8	G2_M	ENSG00000109971
IDI2	IDI2	G2_M	ENSG00000148377
IDO1	IDO1	G2_M	ENSG00000131203
IGHA1	IGHA1	G2_M	ENSG00000211895
INPP5K	INPP5K	G2_M	ENSG00000132376
INSM1	INSM1	G2_M	ENSG00000173404
ITPR1	ITPR1	G2_M	ENSG00000150995
JADE2	PHF15	G2_M	ENSG00000043143
JPT1	HN1	G2_M	ENSG00000189159
KCTD2	KCTD2	G2_M	ENSG00000180901
KIF14	KIF14	G2_M	ENSG00000118193
KIF20B	KIF20B	G2_M	ENSG00000138182
KIF2C	KIF2C	G2_M	ENSG00000142945
KIF5B	KIF5B	G2_M	ENSG00000170759
KLF9	KLF9	G2_M	ENSG00000119138
KLHDC9	KLHDC9	G2_M	ENSG00000162755
KMT5A	SETD8	G2_M	ENSG00000183955
KMT5B	SUV420H1	G2_M	ENSG00000110066
KNSTRN	C15orf23	G2_M	ENSG00000128944
LBR	LBR	G2_M	ENSG00000143815
LMNA	LMNA	G2_M	ENSG00000160789
LPP	LPP	G2_M	ENSG00000145012
LRRC17	LRRC17	G2_M	ENSG00000128606
MAPK13	MAPK13	G2_M	ENSG00000156711
MATN2	MATN2	G2_M	ENSG00000132561
MCM4	MCM4	G2_M	ENSG00000104738
MDC1	MDC1	G2_M	ENSG00000137337
ME3	ME3	G2_M	ENSG00000151376
MIS18BP1	MIS18BP1	G2_M	ENSG00000129534
MKI67	MKI67	G2_M	ENSG00000148773
MZT1	MZT1	G2_M	ENSG00000204899
NCAPD2	NCAPD2	G2_M	ENSG00000010292
NCOA5	NCOA5	G2_M	ENSG00000124160
NDE1	NDE1	G2_M	ENSG00000072864
NEK2	NEK2	G2_M	ENSG00000117650
NR5A2	NR5A2	G2_M	ENSG00000116833
NUF2	NUF2	G2_M	ENSG00000143228
NUP35	NUP35	G2_M	ENSG00000163002
NUP98	NUP98	G2_M	ENSG00000110713
NUSAP1	NUSAP1	G2_M	ENSG00000137804
ODF2	ODF2	G2_M	ENSG00000136811
OIT3	OIT3	G2_M	ENSG00000138315
OLR1	OLR1	G2_M	ENSG00000173391
ORAOV1	ORAOV1	G2_M	ENSG00000149716
PAK6	PAK6	G2_M	ENSG00000137843
PATJ	INADL	G2_M	ENSG00000132849
PBK	PBK	G2_M	ENSG00000168078
PCF11	PCF11	G2_M	ENSG00000165494
PIK3CD	PIK3CD	G2_M	ENSG00000171608
PIMREG	FAM64A	G2_M	ENSG00000129195
PLAG1	PLAG1	G2_M	ENSG00000181690
PLK1	PLK1	G2_M	ENSG00000166851
POC1A	POC1A	G2_M	ENSG00000164087
POM121	POM121	G2_M	ENSG00000196313
PPP1R10	PPP1R10	G2_M	ENSG00000204569
PRPSAP1	PRPSAP1	G2_M	ENSG00000161542
PRR11	PRR11	G2_M	ENSG00000068489
PRR5	PRR5	G2_M	ENSG00000186654
PSMG3	PSMG3	G2_M	ENSG00000157778
PTGER3	PTGER3	G2_M	ENSG00000050628
PTP4A1	PTP4A1	G2_M	ENSG00000112245
PTPN9	PTPN9	G2_M	ENSG00000169410
PWP1	PWP1	G2_M	ENSG00000136045
PYM1	WIBG	G2_M	ENSG00000170473
QRICH1	QRICH1	G2_M	ENSG00000198218
RAD51C	RAD51C	G2_M	ENSG00000108384
RANGAP1	RANGAP1	G2_M	ENSG00000100401
RASGEF1A	RASGEF1A	G2_M	ENSG00000198915
RBM8A	RBM8A	G2_M	ENSG00000131795
RCAN1	RCAN1	G2_M	ENSG00000159200
RCBTB2	RCBTB2	G2_M	ENSG00000136161
RERE	RERE	G2_M	ENSG00000142599
RNF126	RNF126	G2_M	ENSG00000070423
RNF141	RNF141	G2_M	ENSG00000110315
RNPS1	RNPS1	G2_M	ENSG00000205937
RRP1	RRP1	G2_M	ENSG00000160214
SAPCD2	C9orf140	G2_M	ENSG00000186193
SELENON	SEPN1	G2_M	ENSG00000162430
SEPHS1	SEPHS1	G2_M	ENSG00000086475
SFPQ	SFPQ	G2_M	ENSG00000116560
SGO2	SGOL2	G2_M	ENSG00000163535
SHCBP1	SHCBP1	G2_M	ENSG00000171241
SLC17A2	SLC17A2	G2_M	ENSG00000112337
SLC44A2	SLC44A2	G2_M	ENSG00000129353
SMARCB1	SMARCB1	G2_M	ENSG00000099956
SMARCD1	SMARCD1	G2_M	ENSG00000066117
SMTN	SMTN	G2_M	ENSG00000183963
SOGA1	KIAA0889	G2_M	ENSG00000149639
SPAG5	SPAG5	G2_M	ENSG00000076382
SPDL1	CCDC99	G2_M	ENSG00000040275
SPTBN1	SPTBN1	G2_M	ENSG00000115306
SRD5A1	SRD5A1	G2_M	ENSG00000145545
SRF	SRF	G2_M	ENSG00000112658
SRSF3	SRSF3	G2_M	ENSG00000112081
SS18	SS18	G2_M	ENSG00000141380
STAT5B	STAT5B	G2_M	ENSG00000173757
TACC3	TACC3	G2_M	ENSG00000013810
TFF3	TFF3	G2_M	ENSG00000160180
TGIF1	TGIF1	G2_M	ENSG00000177426
THRAP3	THRAP3	G2_M	ENSG00000054118
TLE3	TLE3	G2_M	ENSG00000140332
TMCO4	TMCO4	G2_M	ENSG00000162542
TMEM138	TMEM138	G2_M	ENSG00000149483
TNFAIP8L1	TNFAIP8L1	G2_M	ENSG00000185361
TNPO1	TNPO1	G2_M	ENSG00000083312
TOMM34	TOMM34	G2_M	ENSG00000025772
TPX2	TPX2	G2_M	ENSG00000088325
TRIP13	TRIP13	G2_M	ENSG00000071539
TSG101	TSG101	G2_M	ENSG00000074319
TSKU	TSKU	G2_M	ENSG00000182704
TSN	TSN	G2_M	ENSG00000211460
TTK	TTK	G2_M	ENSG00000112742
TUBB4B	TUBB4B	G2_M	ENSG00000188229
TXNDC9	TXNDC9	G2_M	ENSG00000115514
TXNRD1	TXNRD1	G2_M	ENSG00000198431
UBE2D3	UBE2D3	G2_M	ENSG00000109332
USP13	USP13	G2_M	ENSG00000058056
USP16	USP16	G2_M	ENSG00000156256
VANGL1	VANGL1	G2_M	ENSG00000173218
VCAM1	VCAM1	G2_M	ENSG00000162692
WSB1	WSB1	G2_M	ENSG00000109046
YWHAH	YWHAH	G2_M	ENSG00000128245
ZC3HC1	ZC3HC1	G2_M	ENSG00000091732
ZFX	ZFX	G2_M	ENSG00000005889
ZMYM1	ZMYM1	G2_M	ENSG00000197056
ZNF207	ZNF207	G2_M	ENSG00000010244
ZNF521	ZNF521	G2_M	ENSG00000198795
AFAP1	AFAP1	M_G1	ENSG00000196526
AGFG1	AGFG1	M_G1	ENSG00000173744
AGPAT3	AGPAT3	M_G1	ENSG00000160216
AKAP13	AKAP13	M_G1	ENSG00000170776
AMD1	AMD1	M_G1	ENSG00000123505
ANP32E	ANP32E	M_G1	ENSG00000143401
ANTXR1	ANTXR1	M_G1	ENSG00000169604
AOC2	AOC2	M_G1	ENSG00000131480
AOC3	AOC3	M_G1	ENSG00000131471
BAG3	BAG3	M_G1	ENSG00000151929
BTBD3	BTBD3	M_G1	ENSG00000132640
C3orf62	C3orf62	M_G1	ENSG00000188315
C4A	C4A	M_G1	ENSG00000206340
CBX3	CBX3	M_G1	ENSG00000122565
CCSAP	C1orf96	M_G1	ENSG00000154429
CD24	CD24	M_G1	ENSG00000272398
CDC42	CDC42	M_G1	ENSG00000070831
CDK7	CDK7	M_G1	ENSG00000134058
CDKN3	CDKN3	M_G1	ENSG00000100526
CEP70	CEP70	M_G1	ENSG00000114107
CNIH4	CNIH4	M_G1	ENSG00000143771
CRYBA1	CRYBA1	M_G1	ENSG00000108255
CTR9	CTR9	M_G1	ENSG00000198730
CWC15	CWC15	M_G1	ENSG00000150316
CYTH3	CYTH3	M_G1	ENSG00000008256
DCP1A	DCP1A	M_G1	ENSG00000162290
DCTN6	DCTN6	M_G1	ENSG00000104671
DEXI	DEXI	M_G1	ENSG00000182108
DKC1	DKC1	M_G1	ENSG00000130826
DNAJB6	DNAJB6	M_G1	ENSG00000105993
DSP	DSP	M_G1	ENSG00000096696
DYNLL1	DYNLL1	M_G1	ENSG00000088986
EIF4E	EIF4E	M_G1	ENSG00000151247
ELP3	ELP3	M_G1	ENSG00000134014
FAM189B	FAM189B	M_G1	ENSG00000160767
FOPNL	FOPNL	M_G1	ENSG00000133393
FOXK2	FOXK2	M_G1	ENSG00000141568
FRS2	FRS2	M_G1	ENSG00000166225
FXR1	FXR1	M_G1	ENSG00000114416
G3BP1	G3BP1	M_G1	ENSG00000145907
GATA2	GATA2	M_G1	ENSG00000179348
GDF15	GDF15	M_G1	ENSG00000130513
GNB1	GNB1	M_G1	ENSG00000078369
GRPEL1	GRPEL1	M_G1	ENSG00000109519
GSE1	KIAA0182	M_G1	ENSG00000131149
GSPT1	GSPT1	M_G1	ENSG00000103342
GTF3C4	GTF3C4	M_G1	ENSG00000125484
HIF1A	HIF1A	M_G1	ENSG00000100644
HIST2H2BE	HIST2H2BE	M_G1	ENSG00000184678
HLA-DOA	HLA-DOA	M_G1	ENSG00000230141
HMG20B	HMG20B	M_G1	ENSG00000064961
HMGCR	HMGCR	M_G1	ENSG00000113161
HSD17B11	HSD17B11	M_G1	ENSG00000198189
HSPA8	HSPA8	M_G1	ENSG00000109971
IFIT1	IFIT1	M_G1	ENSG00000185745
IFIT2	IFIT2	M_G1	ENSG00000119922
ILF2	ILF2	M_G1	ENSG00000143621
JMJD1C	JMJD1C	M_G1	ENSG00000171988
KDM5B	KDM5B	M_G1	ENSG00000117139
KIAA0586	KIAA0586	M_G1	ENSG00000100578
KIF5B	KIF5B	M_G1	ENSG00000170759
KPNB1	KPNB1	M_G1	ENSG00000108424
KRAS	KRAS	M_G1	ENSG00000133703
LARP1	LARP1	M_G1	ENSG00000155506
LARP7	LARP7	M_G1	ENSG00000174720
LINC00641	LOC283624	M_G1	ENSG00000258441
LNP1	LNP1	M_G1	ENSG00000206535
LOC91548	LOC91548	M_G1	ENSG00000231057
LRIF1	LRIF1	M_G1	ENSG00000121931
LYAR	LYAR	M_G1	ENSG00000145220
MLLT6	MLLT6	M_G1	ENSG00000108292
MORF4L2	MORF4L2	M_G1	ENSG00000123562
MRPL19	MRPL19	M_G1	ENSG00000115364
MRPS18B	MRPS18B	M_G1	ENSG00000204568
MRPS2	MRPS2	M_G1	ENSG00000122140
MSL1	MSL1	M_G1	ENSG00000188895
MTPN	MTPN	M_G1	ENSG00000105887
NCOA3	NCOA3	M_G1	ENSG00000124151
NCS1	NCS1	M_G1	ENSG00000107130
NFIA	NFIA	M_G1	ENSG00000162599
NFIC	NFIC	M_G1	ENSG00000141905
NOS1	NOS1	M_G1	ENSG00000089250
NUCKS1	NUCKS1	M_G1	ENSG00000069275
NUDT4	NUDT4	M_G1	ENSG00000173598
NUFIP2	NUFIP2	M_G1	ENSG00000108256
NUP37	NUP37	M_G1	ENSG00000075188
ODF2	ODF2	M_G1	ENSG00000136811
OPN3	OPN3	M_G1	ENSG00000054277
PAK1IP1	PAK1IP1	M_G1	ENSG00000111845
PBK	PBK	M_G1	ENSG00000168078
PCF11	PCF11	M_G1	ENSG00000165494
PDGFA	PDGFA	M_G1	ENSG00000197461
PLIN3	PLIN3	M_G1	ENSG00000105355
PLK2	PLK2	M_G1	ENSG00000145632
PPP2CA	PPP2CA	M_G1	ENSG00000113575
PPP2R2A	PPP2R2A	M_G1	ENSG00000221914
PPP6R3	PPP6R3	M_G1	ENSG00000110075
PRC1	PRC1	M_G1	ENSG00000198901
PRR16	PRR16	M_G1	ENSG00000184838
PSEN1	PSEN1	M_G1	ENSG00000080815
PTMS	PTMS	M_G1	ENSG00000159335
PTTG1	PTTG1	M_G1	ENSG00000164611
RAB3A	RAB3A	M_G1	ENSG00000105649
RAD21	RAD21	M_G1	ENSG00000164754
RAN	RAN	M_G1	ENSG00000132341
RHEB	RHEB	M_G1	ENSG00000106615
RPL13A	RPL13A	M_G1	ENSG00000142541
SINHCAF	FAM60A	M_G1	ENSG00000139146
SLC39A10	SLC39A10	M_G1	ENSG00000196950
SNHG16	LOC100507246	M_G1	ENSG00000163597
SNUPN	SNUPN	M_G1	ENSG00000169371
SOGA1	KIAA0889	M_G1	ENSG00000149639
SRSF3	SRSF3	M_G1	ENSG00000112081
ST5	ST5	M_G1	ENSG00000166444
STAG1	STAG1	M_G1	ENSG00000118007
SYNCRIP	SYNCRIP	M_G1	ENSG00000135316
TAF9	TAF9	M_G1	ENSG00000085231
TCERG1	TCERG1	M_G1	ENSG00000113649
TICAM2	TICAM2	M_G1	ENSG00000243414
TLE3	TLE3	M_G1	ENSG00000140332
TMEM138	TMEM138	M_G1	ENSG00000149483
TMEM140	TMEM140	M_G1	ENSG00000146859
TOB2	TOB2	M_G1	ENSG00000183864
TOP1	TOP1	M_G1	ENSG00000198900
TROAP	TROAP	M_G1	ENSG00000135451
TSC22D1	TSC22D1	M_G1	ENSG00000102804
TULP4	TULP4	M_G1	ENSG00000130338
UBE2D3	UBE2D3	M_G1	ENSG00000109332
UBE2S	UBE2S	M_G1	ENSG00000108106
USB1	C16orf57	M_G1	ENSG00000103005
USP6NL	USP6NL	M_G1	ENSG00000148429
VANGL1	VANGL1	M_G1	ENSG00000173218
VCL	VCL	M_G1	ENSG00000035403
VPS37C	VPS37C	M_G1	ENSG00000167987
WIPF2	WIPF2	M_G1	ENSG00000171475
WWC1	WWC1	M_G1	ENSG00000113645
XPO4	XPO4	M_G1	ENSG00000132953
YY1	YY1	M_G1	ENSG00000100811
ZBTB7A	ZBTB7A	M_G1	ENSG00000178951
ZCCHC10	ZCCHC10	M_G1	ENSG00000155329
ZFAS1	ZNFX1-AS1	M_G1	ENSG00000177410
ZNF24	ZNF24	M_G1	ENSG00000172466
ZNF281	ZNF281	M_G1	ENSG00000162702
ZNF593	ZNF593	M_G1	ENSG00000142684
ZNF98	ZNF98	M_G1	ENSG00000197360
ZNFX1	ZNFX1	M_G1	ENSG00000124201
ZPBP	ZPBP	M_G1	ENSG00000042813
ZSCAN5A	ZSCAN5A	M_G1	ENSG00000131848
ABCA7	ABCA7	G1_S	ENSG00000064687
ACD	ACD	G1_S	ENSG00000102977
ACYP1	ACYP1	G1_S	ENSG00000119640
ADAMTS1	ADAMTS1	G1_S	ENSG00000154734
ADCK2	ADCK2	G1_S	ENSG00000133597
ADCY6	ADCY6	G1_S	ENSG00000174233
ANKRD10	ANKRD10	G1_S	ENSG00000088448
AP4B1	AP4B1	G1_S	ENSG00000134262
APEX2	APEX2	G1_S	ENSG00000169188
ARGLU1	ARGLU1	G1_S	ENSG00000134884
ATAD2	ATAD2	G1_S	ENSG00000156802
BAIAP2	BAIAP2	G1_S	ENSG00000175866
BARD1	BARD1	G1_S	ENSG00000138376
BRD7	BRD7	G1_S	ENSG00000166164
CAPN7	CAPN7	G1_S	ENSG00000131375
CASP2	CASP2	G1_S	ENSG00000106144
CASP8AP2	CASP8AP2	G1_S	ENSG00000118412
CCDC180	BDAG1	G1_S	ENSG00000197816
CCNE1	CCNE1	G1_S	ENSG00000105173
CCNE2	CCNE2	G1_S	ENSG00000175305
CDC25A	CDC25A	G1_S	ENSG00000164045
CDC6	CDC6	G1_S	ENSG00000094804
CDCA7	CDCA7	G1_S	ENSG00000144354
CDCA7L	CDCA7L	G1_S	ENSG00000164649
CDK20	CDK20	G1_S	ENSG00000156345
CEP57	CEP57	G1_S	ENSG00000166037
CHAF1A	CHAF1A	G1_S	ENSG00000167670
CHAF1B	CHAF1B	G1_S	ENSG00000159259
CLSPN	CLSPN	G1_S	ENSG00000092853
CREBZF	CREBZF	G1_S	ENSG00000137504
CTSD	CTSD	G1_S	ENSG00000117984
DDX12P	DDX12P	G1_S	ENSG00000214826
DHFR2	DHFRL1	G1_S	ENSG00000178700
DIS3	DIS3	G1_S	ENSG00000083520
DNAJB9	DNAJB9	G1_S	ENSG00000128590
DNAJC3	DNAJC3	G1_S	ENSG00000102580
DONSON	DONSON	G1_S	ENSG00000159147
DSCC1	DSCC1	G1_S	ENSG00000136982
DTL	DTL	G1_S	ENSG00000143476
E2F1	E2F1	G1_S	ENSG00000101412
E2F2	E2F2	G1_S	ENSG00000007968
EIF2A	EIF2A	G1_S	ENSG00000144895
ESD	ESD	G1_S	ENSG00000139684
FAM111B	FAM111B	G1_S	ENSG00000189057
FAM122A	FAM122A	G1_S	ENSG00000187866
FANCG	FANCG	G1_S	ENSG00000221829
FBXL20	FBXL20	G1_S	ENSG00000108306
FLAD1	FLAD1	G1_S	ENSG00000160688
FLJ41455	FLJ41455	G1_S
GINS2	GINS2	G1_S	ENSG00000131153
GINS3	GINS3	G1_S	ENSG00000181938
GMNN	GMNN	G1_S	ENSG00000112312
GON7	C14orf142	G1_S	ENSG00000170270
HELLS	HELLS	G1_S	ENSG00000119969
HORMAD1	HORMAD1	G1_S	ENSG00000143452
HOXB4	HOXB4	G1_S	ENSG00000182742
HRAS	HRAS	G1_S	ENSG00000174775
HSF2	HSF2	G1_S	ENSG00000025156
HSPB8	HSPB8	G1_S	ENSG00000152137
INSR	INSR	G1_S	ENSG00000171105
INTS8	INTS8	G1_S	ENSG00000164941
IVNS1ABP	IVNS1ABP	G1_S	ENSG00000116679
KANK2	KANK2	G1_S	ENSG00000197256
KCNC4	KCNC4	G1_S	ENSG00000116396
KIAA1147	KIAA1147	G1_S	ENSG00000257093
KIAA1586	KIAA1586	G1_S	ENSG00000168116
LENG8	LENG8	G1_S	ENSG00000167615
LNPEP	LNPEP	G1_S	ENSG00000113441
LOC400879	LOC400879	G1_S
LOC645561	LOC645561	G1_S
LUC7L3	LUC7L3	G1_S	ENSG00000108848
MAP2K6	MAP2K6	G1_S	ENSG00000108984
MBOAT1	MBOAT1	G1_S	ENSG00000172197
MCM2	MCM2	G1_S	ENSG00000073111
MCM4	MCM4	G1_S	ENSG00000104738
MCM5	MCM5	G1_S	ENSG00000100297
MCM6	MCM6	G1_S	ENSG00000076003
MDM1	MDM1	G1_S	ENSG00000111554
MED31	MED31	G1_S	ENSG00000108590
MNT	MNT	G1_S	ENSG00000070444
MNX1	MNX1	G1_S	ENSG00000130675
MRI1	MRI1	G1_S	ENSG00000037757
MSH2	MSH2	G1_S	ENSG00000095002
MTURN	C7orf41	G1_S	ENSG00000180354
MZF1	MZF1	G1_S	ENSG00000099326
NASP	NASP	G1_S	ENSG00000132780
NDUFAF6	C8orf38	G1_S	ENSG00000156170
NEAT1	NEAT1	G1_S	ENSG00000245532
NKTR	NKTR	G1_S	ENSG00000114857
NPAT	NPAT	G1_S	ENSG00000149308
NSUN5P2	NSUN5P2	G1_S	ENSG00000106133
NUP43	NUP43	G1_S	ENSG00000120253
ORC1	ORC1	G1_S	ENSG00000085840
OSBPL6	OSBPL6	G1_S	ENSG00000079156
OTULIN	FAM105B	G1_S	ENSG00000154124
PANK2	PANK2	G1_S	ENSG00000125779
PASK	PASK	G1_S	ENSG00000115687
PCDH7	PCDH7	G1_S	ENSG00000169851
PCNA	PCNA	G1_S	ENSG00000132646
PCNAP1	PCNAP1	G1_S	ENSG00000249065
PDXP	PDXP	G1_S	ENSG00000241360
PLCXD1	PLCXD1	G1_S	ENSG00000182378
PMS1	PMS1	G1_S	ENSG00000064933
PNN	PNN	G1_S	ENSG00000100941
POLD3	POLD3	G1_S	ENSG00000077514
RAB23	RAB23	G1_S	ENSG00000112210
RECQL4	RECQL4	G1_S	ENSG00000160957
RMI2	RMI2	G1_S	ENSG00000175643
RNF113A	RNF113A	G1_S	ENSG00000125352
RNPC3	RNPC3	G1_S	ENSG00000185946
RSRP1	C1orf63	G1_S	ENSG00000117616
RUNX1	RUNX1	G1_S	ENSG00000159216
SDC1	SDC1	G1_S	ENSG00000115884
SEC62	SEC62	G1_S	ENSG00000008952
SERPINB3	SERPINB3	G1_S	ENSG00000057149
SKP2	SKP2	G1_S	ENSG00000145604
SLBP	SLBP	G1_S	ENSG00000163950
SLC25A27	SLC25A27	G1_S	ENSG00000153291
SLC25A36	SLC25A36	G1_S	ENSG00000114120
SNHG10	SNHG10	G1_S	ENSG00000247092
SPIN3	SPIN3	G1_S	ENSG00000204271
SPIN4	SPIN4	G1_S	ENSG00000186767
SRSF7	SRSF7	G1_S	ENSG00000115875
SSR3	SSR3	G1_S	ENSG00000114850
TAF15	TAF15	G1_S	ENSG00000172660
TIPIN	TIPIN	G1_S	ENSG00000075131
TMEM243	C7orf23	G1_S	ENSG00000135185
TOPBP1	TOPBP1	G1_S	ENSG00000163781
TRA2A	TRA2A	G1_S	ENSG00000164548
TREX1	TREX1	G1_S	ENSG00000213689
TRIM45	TRIM45	G1_S	ENSG00000134253
TSPEAR-AS2	C21orf90	G1_S	ENSG00000182912
TTC14	TTC14	G1_S	ENSG00000163728
UBR7	UBR7	G1_S	ENSG00000012963
UHRF1	UHRF1	G1_S	ENSG00000034063
UNG	UNG	G1_S	ENSG00000076248
UQCC1	UQCC	G1_S	ENSG00000101019
USP53	USP53	G1_S	ENSG00000145390
VPS72	VPS72	G1_S	ENSG00000163159
WDR76	WDR76	G1_S	ENSG00000092470
WDR90	WDR90	G1_S	ENSG00000161996
ZMYND19	ZMYND19	G1_S	ENSG00000165724
ZNF141	ZNF141	G1_S	ENSG00000131127
ZNF367	ZNF367	G1_S	ENSG00000165244
ZNF414	ZNF414	G1_S	ENSG00000133250
ZNF852	ZNF852	G1_S	ENSG00000178917
ZRANB2	ZRANB2	G1_S	ENSG00000132485
ABCC2	ABCC2	S	ENSG00000023839
ABCC5	ABCC5	S	ENSG00000114770
ABHD10	ABHD10	S	ENSG00000144827
ACPP	ACPP	S	ENSG00000014257
ADAM22	ADAM22	S	ENSG00000008277
ADGRG6	GPR126	S	ENSG00000112414
ANKRD18A	ANKRD18A	S	ENSG00000180071
ANKRD36	ANKRD36	S	ENSG00000135976
ANKRD36C	LOC400986	S	ENSG00000174501
ARHGAP42	ARHGAP42	S	ENSG00000165895
ASF1B	ASF1B	S	ENSG00000105011
ASIP	ASIP	S	ENSG00000101440
ATAD2	ATAD2	S	ENSG00000156802
BBS2	BBS2	S	ENSG00000125124
BIVM	BIVM	S	ENSG00000134897
BLM	BLM	S	ENSG00000197299
BMI1	BMI1	S	ENSG00000168283
BRCA1	BRCA1	S	ENSG00000012048
BRIP1	BRIP1	S	ENSG00000136492
C4BPB	C4BPB	S	ENSG00000123843
C5orf42	C5orf42	S	ENSG00000197603
CALD1	CALD1	S	ENSG00000122786
CALM2	CALM2	S	ENSG00000143933
CAPS	CAPS	S	ENSG00000105519
CASP2	CASP2	S	ENSG00000106144
CCDC14	CCDC14	S	ENSG00000175455
CCDC150	CCDC150	S	ENSG00000144395
CCDC84	CCDC84	S	ENSG00000186166
CDC45	CDC45	S	ENSG00000093009
CDC7	CDC7	S	ENSG00000097046
CDCA5	CDCA5	S	ENSG00000146670
CDH24	CDH24	S	ENSG00000139880
CDKN2AIP	CDKN2AIP	S	ENSG00000168564
CENPM	CENPM	S	ENSG00000100162
CENPQ	CENPQ	S	ENSG00000031691
CENPU	MLF1IP	S	ENSG00000151725
CERS6	CERS6	S	ENSG00000172292
CHML	CHML	S	ENSG00000203668
COL7A1	COL7A1	S	ENSG00000114270
COQ9	COQ9	S	ENSG00000088682
CPNE8	CPNE8	S	ENSG00000139117
CREBZF	CREBZF	S	ENSG00000137504
CRLS1	CRLS1	S	ENSG00000088766
DCAF16	DCAF16	S	ENSG00000163257
DCUN1D3	DCUN1D3	S	ENSG00000188215
DDIAS	C11orf82	S	ENSG00000165490
DEPDC7	DEPDC7	S	ENSG00000121690
DHFR	DHFR	S	ENSG00000228716
DMXL2	DMXL2	S	ENSG00000104093
DNA2	DNA2	S	ENSG00000138346
DNAJB4	DNAJB4	S	ENSG00000162616
DNAJC6	DNAJC6	S	ENSG00000116675
DONSON	DONSON	S	ENSG00000159147
DSCC1	DSCC1	S	ENSG00000136982
DYNC1LI2	DYNC1LI2	S	ENSG00000135720
E2F8	E2F8	S	ENSG00000129173
EFHC1	EFHC1	S	ENSG00000096093
EIF4EBP2	EIF4EBP2	S	ENSG00000148730
ENOSF1	ENOSF1	S	ENSG00000132199
ESCO2	ESCO2	S	ENSG00000171320
EXO1	EXO1	S	ENSG00000174371
EZH2	EZH2	S	ENSG00000106462
FANCA	FANCA	S	ENSG00000187741
FANCI	FANCI	S	ENSG00000140525
FEN1	FEN1	S	ENSG00000168496
GCLM	GCLM	S	ENSG00000023909
GOLGA6L5P	GOLGA6L5	S	ENSG00000230373
GOLGA8A	GOLGA8A	S	ENSG00000175265
GOLGA8B	GOLGA8B	S	ENSG00000215252
H1F0	H1F0	S	ENSG00000189060
HELLS	HELLS	S	ENSG00000119969
HIST1H2AC	HIST1H2AC	S	ENSG00000180573
HIST1H2AM	HIST1H2AM	S	ENSG00000233224
HIST1H2BC	HIST1H2BC	S	ENSG00000180596
HIST1H4B	HIST1H4B	S	ENSG00000124529
HIST1H4C	HIST1H4C	S	ENSG00000197061
HIST1H4H	HIST1H4H	S	ENSG00000158406
HIST2H3A	HIST2H3A	S	ENSG00000203852
HIST3H2A	HIST3H2A	S	ENSG00000181218
HSPB8	HSPB8	S	ENSG00000152137
IFIT1	IFIT1	S	ENSG00000185745
INSIG2	INSIG2	S	ENSG00000125629
INTS7	INTS7	S	ENSG00000143493
KAT2A	KAT2A	S	ENSG00000108773
KAT2B	KAT2B	S	ENSG00000114166
KDELC1	KDELC1	S	ENSG00000134901
KIFC2	KIFC2	S	ENSG00000167702
LINC00339	LINC00339	S	ENSG00000218510
LIPH	LIPH	S	ENSG00000163898
LMO4	LMO4	S	ENSG00000143013
LOC389831	LOC389831	S	ENSG00000276256
LYRM7	LYRM7	S	ENSG00000186687
MAN1A2	MAN1A2	S	ENSG00000198162
MAP3K2	MAP3K2	S	ENSG00000169967
MASTL	MASTL	S	ENSG00000120539
MBD4	MBD4	S	ENSG00000129071
MCM8	MCM8	S	ENSG00000125885
MITF	MITF	S	ENSG00000187098
MYCBP2	MYCBP2	S	ENSG00000005810
MZF1	MZF1	S	ENSG00000099326
NAB1	NAB1	S	ENSG00000138386
NEAT1	NEAT1	S	ENSG00000245532
NFE2L2	NFE2L2	S	ENSG00000116044
NRDC	NRD1	S	ENSG00000078618
NSUN3	NSUN3	S	ENSG00000178694
NT5DC1	NT5DC1	S	ENSG00000178425
NUP160	NUP160	S	ENSG00000030066
OGT	OGT	S	ENSG00000147162
ORC3	ORC3	S	ENSG00000135336
OSER1	C20orf111	S	ENSG00000132823
OSGIN2	OSGIN2	S	ENSG00000164823
PHIP	PHIP	S	ENSG00000146247
PHOSPHO2	PHOSPHO2	S	ENSG00000144362
PHTF1	PHTF1	S	ENSG00000116793
PHTF2	PHTF2	S	ENSG00000006576
PILRB	PILRB	S	ENSG00000121716
PKMYT1	PKMYT1	S	ENSG00000127564
POLA1	POLA1	S	ENSG00000101868
PRIM1	PRIM1	S	ENSG00000198056
PRIM2	PRIM2	S	ENSG00000146143
PTAR1	PTAR1	S	ENSG00000188647
RAD18	RAD18	S	ENSG00000070950
RAD51	RAD51	S	ENSG00000051180
RAD51AP1	RAD51AP1	S	ENSG00000111247
RAD54L	RAD54L	S	ENSG00000085999
RBBP8	RBBP8	S	ENSG00000101773
REEP1	REEP1	S	ENSG00000068615
RFC2	RFC2	S	ENSG00000049541
RHOBTB3	RHOBTB3	S	ENSG00000164292
RHPN1	RHPN1	S	ENSG00000158106
RMI1	RMI1	S	ENSG00000178966
RPA2	RPA2	S	ENSG00000117748
RRM1	RRM1	S	ENSG00000167325
RRM2	RRM2	S	ENSG00000171848
RSRC2	RSRC2	S	ENSG00000111011
SAP30BP	SAP30BP	S	ENSG00000161526
SH3GL2	SH3GL2	S	ENSG00000107295
SHC1	SHC1	S	ENSG00000160691
SHTN1	KIAA1598	S	ENSG00000187164
SLC22A3	SLC22A3	S	ENSG00000146477
SLC25A27	SLC25A27	S	ENSG00000153291
SLC38A2	SLC38A2	S	ENSG00000134294
SLC9A3-AS1	LOC100288152	S	ENSG00000225138
SLF2	FAM178A	S	ENSG00000119906
SP1	SP1	S	ENSG00000185591
SRSF10	SRSF10	S	ENSG00000215699
SRSF5	SRSF5	S	ENSG00000100650
STAG3L1	STAG3L1	S	ENSG00000205583
SVIP	SVIP	S	ENSG00000198168
TMCC1	TMCC1	S	ENSG00000172765
TOP2A	TOP2A	S	ENSG00000131747
TRIM45	TRIM45	S	ENSG00000134253
TRIM73	TRIM73	S	ENSG00000178809
TTC31	TTC31	S	ENSG00000115282
TTLL7	TTLL7	S	ENSG00000137941
TYMS	TYMS	S	ENSG00000176890
UBE2T	UBE2T	S	ENSG00000077152
UBL3	UBL3	S	ENSG00000122042
USP1	USP1	S	ENSG00000162607
ZBED5	ZBED5	S	ENSG00000236287
ZNF217	ZNF217	S	ENSG00000171940
ZWINT	ZWINT	S	ENSG00000122952
