## Supplementary Table S13 for "Multi-omic analysis of CIC’s functional networks reveals novel interaction partners and a potential role in mitotic fidelity"

### Sheet: S9a (antibodies)
Supplemental Table S13: Antibodies used in this study.
Name	Source	Catalogue #	Western blot dilution	IF dilution	IP
alpha-tubulin	Abcam	ab7291	1:5000	1:2500
ARID1A	Abcam	ab182560	1:1000	1:500
ARID1A	Novus Biologicals	NB100-55334	1:1000
ARID1A	Sigma-Aldrich	HPA005456	1:1000	1:100	5-8ug / 0.5-1mg protein
ARID2	Thermo Fisher	MA5-27862	1:1000
ARID2	Thermo Fisher	PA5-35857	1:500	1:500	5-8ug / 0.5-1mg protein
CIC	Sigma	HPA044341	1:500	1:250	5-8ug / 0.5-1mg protein
FLAG	Sigma	F3165	1:5000	1:1200
HRP-Tubulin	Abcam	ab40742	1:5000
MYC (clone 9E10)	Roche Diagnostics	1667149			5-8ug / 0.5-1mg protein
NUP62	BD Trusduction	611962		1:500
Phospho-Histone H3 (PH3) -Rb	Cell Signaling	9701		1:200
Rabbit (DA1E) mAb IgG XP	Cell Signaling	3900			5-8ug / 0.5-1mg protein
Rabbit polyclonal anti-CIC/Capicua	Bethyl	A301-203A			5-8ug / 0.5-1mg protein
SMARCA2/BRM	Cell Signaling	11966	1:1000
SMARCA2/BRM	Sigma-Aldrich	HPA029981		1:100	5-8ug / 0.5-1mg protein
SMARCC1	Abcam	ab126180		1:500
SMARCC1	Cell Signaling	11956	1:1000		5-8ug / 0.5-1mg protein
Vinculin (VCL)	Abcam	ab129002	1:5000
β-Catenin	Cell Signaling	8480		1:100
Goat anti-rabbit IgG-HRP	Cell Signaling	7074P2	1:5000
Goat anti-rabbit IgG-HRP	Santa Cruz	sc-2004	1:5000
Goat anti-mouse IgG-HRP	Santa Cruz	sc-2005	1:5000
Goat anti-Mouse IgG (H+L) Cross-Adsorbed Secondary Antibody, Alexa Fluor 488	Invitrogen	A11001		1:2000
Goat anti-Rabbit IgG (H+L) Cross-Adsorbed Secondary Antibody, Alexa Fluor 488	Invitrogen	A11008		1:2000
Goat anti-Rabbit IgG (H+L) Cross-Adsorbed Secondary Antibody, Alexa Fluor 568	Invitrogen	A11011		1:2000
Goat anti-Mouse IgG (H+L) Cross-Adsorbed Secondary Antibody, Alexa Fluor 568	Invitrogen	A11004		1:2000
